# HY5 orchestrates the transcriptional network controlling coumarin-mediated iron acquisition under elevated pH conditions

**DOI:** 10.64898/2026.09.16.752116

**Authors:** Varsha Koolath, Muskan Kalra, Meijie Li, Samriti Mankotia, Anurag Kumar, Shunsuke Watanabe, Christian Dubos, Santosh B. Satbhai

**Affiliations:** Department of Biological Sciences, Indian Institute of Science Education and Research, Mohali, Punjab, 140306, India; IPSiM, Univ Montpellier, CNRS, INRAE, Institut Agro, Montpellier, France; Plant Science Research Laboratory (LRSV), CNRS, University of Toulouse, Toulouse INP, Toulouse, France; Department of Biological Science, Faculty of Science and Engineering, Yasuda Women’s University, Hiroshima, 731-0153 Japan

**Keywords:** HY5, coumarins, iron, pH, alkaline, transcriptional regulation, *Arabidopsis thaliana*

## Abstract

Iron (Fe) bioavailability is strongly limited in alkaline soils, where reduced Fe solubility severely restricts plant growth and productivity. To overcome this, *Arabidopsis thaliana* promotes Fe acquisition by secreting Fe-mobilizing coumarins, however, the transcriptional mechanisms coordinating this response is not clearly understood. Here we identify the ELONGATED HYPOCOTYL 5 (HY5), a bZIP transcription factor as a master regulator of coumarin mediated Fe acquisition under alkaline conditions. HY5 positively regulates genes required for coumarin biosynthesis, activation, secretion, and transcriptional control, and loss of HY5 markedly reduces their expression during high-pH-induced Fe deficiency. Chromatin immunoprecipitation analyses revealed that HY5 directly associates with the promoters of these genes, thereby establishing a transcriptional regulatory network that coordinates coumarin biosynthesis. Consistent with this regulatory function, *hy5* mutants exhibit reduced coumarin accumulation, impaired root growth, chlorosis, and decreased Fe accumulation under alkaline conditions. Comparable phenotypes in *coumarin-hy5* double mutants, together with the restoration of growth by exogenous fraxetin, demonstrate that HY5 functions upstream of coumarin-mediated Fe mobilization. Collectively, our findings identify HY5 as a molecular hub that integrates environmental pH signals with coumarin biosynthesis to promote adaptive Fe acquisition under alkaline conditions, providing a framework for improving crop performance on calcareous soils.

**SIGNIFICANCE STATEMENT:** Iron deficiency is a major limitation to crop productivity in alkaline soils, where iron is poorly soluble and difficult for plants to acquire. Although plants secrete iron-mobilizing coumarins to overcome this challenge, the regulatory mechanisms coordinating this adaptive response have remained largely unknown. We identify the transcription factor HY5 as a central regulator that directly coordinates coumarin biosynthesis, activation, secretion, and transcriptional control during iron deficiency at elevated pH. By linking environmental pH with coumarin-mediated iron acquisition, HY5 integrates external soil conditions with plant nutrient homeostasis. These findings reveal a previously unrecognized regulatory network underlying adaptation to alkaline soils and provide molecular targets for developing crops with improved iron-use efficiency and resilience in challenging agricultural environments.
