## Supplementary material for "HY5 orchestrates the transcriptional network controlling coumarin-mediated iron acquisition under elevated pH conditions": Table S1

### Sheet: Sheet1
Genotyping primers
Primer name	5'-3' Primer Sequence
SALK_132418-LP-f6'h1-1	CCTGTTGCTGTGGAAGAGAAG
SALK_132418-RP-f6'h1-1	GCAGATATCAGGCCAGAACTG
SALK_050885-LP-pdr9-2	TTGCAGACTTCTTTGGAGTCC
SALK_050885-RP-pdr9-2	TCGTTGATGTCACAAAGCTTG
SALK_001585-LP-cyp82c4	TTGTTCCAATCCTTGTTTTCG
SALK_001585-RP-cyp82c4	TATGACCCAAGTGCGTCTCTC
hy5 LP	TTCACTCTCGATATCCGTTCG
hy5 RP	ATGCGAGTGAATGACCATTTC
LBb1.3F salk line	ATTTTGCCGATTTCGGAAC
s8h-2 LP	TGTGCCAGATAAGGAGAAGGCGA
s8h-2 RP	CGGCACGTGCGAAGTCGAGA
SM_LB	TACGAATAAGAGCGTCCATTTTAGAGTGA
CS867464 MYB72 LP	ATGGCCCTTGTGGTCTTTAAC
CS867464 MYB72 RP	TTTGTGCTTTGGTCATGAGTG
LB2 for SAIL lineR	GCTTCCTATTATATCTTCCCAAATTACCAATACA
RT-qPCR primers
Primer name	5'-3' Primer Sequence
CYP82C4-Q1	AGGCTCAGTATCGTCGGAG
CYP82C4-Q2	TTTCTATGTCTGAATCCTCGACG
F6'H1-Q1	TGATATCTGCAGGAATGAAACG
F6'H1-Q2	GGGTAGTAGTTAAGGTTGACTC
MYB10-Q1	GGGGAAATCTTGGTGGAGCA
MYB10-Q2	AGGAGGAACCTGGCTATCGT
MYB72-Q1	TCGAGAGGTAACCAAATCGCA
MYB72-Q2	CAGCTGTCTCCTCAAGTCGG
PDR9-Q1	GTCTTGGACACTCAACGGGT
PDR9-Q2	ATCTTGCAACCGTCGTGGAT
PP2AA3-Q1	TAACGTGGCCAAAATGATGC
PP2AA3-Q2	GTTCTCCACAACCGCTTGGT
S8H-Q1	CCGAGACACTTGGCTTCTT
S8H-Q2	CAGCAGCTCCACCGAAACA
BGLU42-Q1	ATGGCCTGGGAACTGAAGTC
BGLU42-Q2	ATTTGTCCAACCTCCGATTG
ChIPqPCR primers
Primer name	5'-3' Primer Sequence
pF6'H1 ChIP I RP	caactatcatatggttattactaag
pF6'H1 ChIP I FP	gcacttcgctttaagaagac
pF6'H1 ChIP II FP	atattcccgatgagctaatg
pF6'H1 ChIP II RP	atgtttgttatgaatgtgatac
pF6'H1 ChIP III FP	gtagtaatacacacaagttattc
pF6'H1 ChIP III RP	tactaactgactaggcatgg
pS8H ChIP I FP	cgagcaaattcaaaatttac
pS8H ChIP I RP	cccctctccaataaattatag
pS8H ChIP II FP	ccattttcttttacatatacttt
pS8H ChIP II RP	ggattaccaaatttgtgtta
pS8H ChIP III FP	gcactacaaaatccaatcatg
pS8H ChIP III RP	ggaagaaaaacttgtgaaaga
pS87 ChIP IV FP	acgaggtagtttaattagggg
pS8H ChIP IV RP	atccccacgaaccacatgta
pCYP82C4 ChIP FP	gtctaatattggtgacgttg
pCYP82C4 ChIP RP	gtttttcgattaatactctgtaa
pPDR9 ChIP 1 FP	gtcctacgaaaacaaatgtaaaac
pPDR9 ChIP 1 RP	gtttgcttgatgactttttcttc
pPDR9 ChIP 2 FP	cgcgatttctcatgtaagtatg
pPDR9 ChIP 2 RP	caagacattgattgagattcaac
pPDR9 ChIP 3 FP	cggttttcgtagatggtagaac
pPDR9 ChIP 3 RP	ccaaaacaagttttaactttgg
pBGLU42 ChIP 1 FP	ccactattacaataggcatc
pBGLU42 ChIP 1 RP	ggattcgttcatgtatttcgttg
pMYB72 ChIP 1 FP	ctccttctgaactaaatgtc
pMYB72 ChIP 1 RP	tgtgcgtgtgtgttaaaga
pMYB72 ChIP 2 FP	gtacatcatgcattaaacct
pMYB72 ChIP 2 RP	ggcatggttagacttcaaatc
pMYB72 ChIP 3 FP	ggaccctaatgtgtttataatat
pMYB72 ChIP 3 RP	gtgaggttaaatgtaatatgagg
pMYB72 ChIP 4 FP	ttgaccacttcaaataaacaaac
pMYB72 ChIP 4 RP	cgataaaagagattggacataagg
pMYB72 ChIP 5 FP	cataattacaataaagttggtgg
pMYB72 ChIP 5 RP	gtgagtcactgtatgtttagc
pMYB10 ChIP 1 FP	gttttcccttattttttctctc
pMYB10 ChIP 1 RP	ccagcactcgtttttcttaatc
pMYB10 ChIP 2 FP	gttccacaatttgttataattaac
pMYB10 ChIP 2 RP	ggaatgacagcacaatattaac
pMYB10 ChIP 3 FP	cgattctttaatttccagtttcc
pMYB10 ChIP 3 RP	gcataatacattaccttccaac
pMYB10 ChIP 4 FP	gatctatagtacgtatacttatatataat
pMYB10 ChIP 4 RP	ctaaagtaaacaaaataaaatac
